# Inverse signal importance in real exposome: How do biological systems dynamically prioritize multiple environmental signals?

**DOI:** 10.1101/2025.03.31.646257

**Authors:** Thoma Itoh, Yohei Kondo, Tomoya Nakayama, Ai Shinomiya, Kazuhiro Aoki, Takashi Yoshimura, Honda Naoki

## Abstract

Living organisms integrate multiple signals from their exposome, the totality of environmental influences experienced throughout life, to adapt to complex, non-stationary environments. While organisms are thought to flexibly prioritize relevant signals depending on context, its regulatory mechanisms remain largely unknown. Laboratory studies with precisely controlled conditions fail to capture this adaptability by isolating organisms from the complex exposome. Here, we developed a machine learning framework, Inverse Signal Importance (ISI), to infer how organisms prioritize external signals from time-series data of environmental factors and physiological responses. We applied ISI to analyze gonadal development in medaka fish under natural outdoor conditions, tracking gonadosomatic index alongside environmental signals including water temperature, day length, and solar radiation over two years. Our analysis revealed that signal importance levels exhibit complex dynamics distinct from simple environmental periodicity and correlates significantly with specific gene expression patterns. Notably, genes associated with temperature-related signal importance display differential expression between outdoor and controlled laboratory conditions, suggesting their role in environmental adaptation. These findings indicate that ISI effectively captures latent physiological dynamics in adaptation of exposome. By decomposing biological responses into deterministic and adaptive components, ISI provides a novel approach to uncover mechanisms of organismal adaptation in natural environments.
