## SupplementTable2 for "Inverse signal importance in real exposome: How do biological systems dynamically prioritize multiple environmental signals?"

### Sheet: SupplementTable2
Symbol	gene_id	Kegg.Orthology	Nr.Description	Evidence for involvement in sex hormone
nr5a1	100049260	K08027//nuclear receptor subfamily 5 group A member 2	NP_001098166.1//steroidogenic factor 1 [Oryzias latipes]	Ferraz_de et al 2011, Endocr Rev
esr2	100049269	K08551//estrogen receptor beta	NP_001098172.1//estrogen receptor beta [Oryzias latipes]	Nishiike et al., 2021, Current biology
hsd17b3	100125485	K10207//testosterone 17beta-dehydrogenase (NADP+) [EC:1.1.1.64]	XP_004072273.2//testosterone 17-beta-dehydrogenase 3 isoform X2 [Oryzias latipes];XP_020561462.1//testosterone 17-beta-dehydrogenase 3 isoform X1 [Oryzias latipes];XP_020561463.1//testosterone 17-beta-dehydrogenase 3 isoform X3 [Oryzias latipes]	Zou et al., 2020, The Journal of Steroid Biochemistry and Molecular Biology
srd5a1	100125491	K12343//3-oxo-5-alpha-steroid 4-dehydrogenase 1 [EC:1.3.1.22]	XP_018955047.1//PREDICTED: uncharacterized protein LOC109084860 isoform X1 [Cyprinus carpio];ABQ09262.1//steroid-5-alpha-reductase alpha polypeptide 1, partial [Oryzias latipes]	Martyniuk et al., 2013, General and comparative endocrinology
cyp19b	100125815	K07434//aromatase [EC:1.14.14.14]	XP_011474159.1//cytochrome P450 19b isoform X1 [Oryzias latipes];XP_020559313.1//cytochrome P450 19b isoform X2 [Oryzias latipes];XP_008287950.1//PREDICTED: aromatase-like [Stegastes partitus]	Callard, G. V et al., 2001, J. Steroid Biochem. Mol. Biol.
ar-alpha	100144356	K08557//androgen receptor	NP_001116383.1//androgen receptor beta [Oryzias latipes];XP_011478462.1//androgen receptor beta isoform X1 [Oryzias latipes]	Ogino et al., 2023, Nat Comm
cyp11a	100302421	K00498//cholesterol monooxygenase (side-chain-cleaving) [EC:1.14.15.6]	XP_018536532.1//PREDICTED: cholesterol side-chain cleavage enzyme, mitochondrial [Lates calcarifer]	Nakamoto et al., 2010, Dev Growth Differ
pgr	100335138	K08556//progesterone receptor	BAN84406.1//nuclear progestin receptor [Oryzias latipes];NP_001165515.1//progesterone receptor [Oryzias latipes]	Ogiwara et al 2017 Mol Cell Endocrinol
fshr	100529182	K04247//follicle stimulating hormone receptor	XP_014889938.1//PREDICTED: lutropin-choriogonadotropic hormone receptor-like isoform X1 [Poecilia latipinna]	Kitano et al., 2022 cell
lhcgr	100529183	K04248//luteinizing hormone/choriogonadotropin receptor	NP_001188444.1//lutropin-choriogonadotropic hormone receptor precursor [Oryzias latipes]	Kitano et al., 2022 cell
srd5a3	101156806	K12345//3-oxo-5-alpha-steroid 4-dehydrogenase 3 [EC:1.3.1.22 1.3.1.94]	XP_011471345.1//polyprenol reductase isoform X1 [Oryzias latipes];XP_004067620.1//polyprenol reductase isoform X2 [Oryzias latipes]	Martyniuk et al., 2013, General and comparative endocrinology
hsd17b4	101159921	K12405//3-hydroxyacyl-CoA dehydrogenase / 3a,7a,12a-trihydroxy-5b-cholest-24-enoyl-CoA hydratase / enoyl-CoA hydratase 2 [EC:1.1.1.35 4.2.1.107 4.2.1.119]	XP_004072337.2//peroxisomal multifunctional enzyme type 2 [Oryzias latipes]	Zou et al., 2020, The Journal of Steroid Biochemistry and Molecular Biology
esr1	101162413	K08550//estrogen receptor alpha	XP_020570152.1//estrogen receptor [Oryzias latipes]	Tohyama et al., 2017, Dev Growth Differ
hsd17b8	101165741	K13370//17beta-estradiol 17-dehydrogenase / 3alpha(17beta)-hydroxysteroid dehydrogenase (NAD+) [EC:1.1.1.62 1.1.1.239]	XP_004074105.1//estradiol 17-beta-dehydrogenase 8 [Oryzias latipes]	Zou et al., 2020, The Journal of Steroid Biochemistry and Molecular Biology
cyp17a2	101170547	K09228//KRAB domain-containing zinc finger protein;K00512//steroid 17alpha-monooxygenase / 17alpha-hydroxyprogesterone deacetylase [EC:1.14.14.19 1.14.14.32]	NP_001265805.1//steroid 17-alpha-hydroxylase/17,20 lyase-like [Oryzias latipes];XP_012710896.1//steroid 17-alpha-hydroxylase/17,20 lyase-like [Fundulus heteroclitus]	Yang et al., 2025, Endocrinology
